# The ecological and economic benefits of sustainable agricultural practices: Evidence from on-farm trials in broad-acre grain crops

**DOI:** 10.1101/2024.10.21.619338

**Authors:** Luis Mata, Leo McGrane, James Maino, Grant Sims, Craig Drum, Paul A. Umina

**Author notes:** Corresponding authors: Luis Mata and Paul A. Umina.

## Abstract

1. Sustainable agricultural practices are essential for mitigating the negative environmental impacts of conventional agriculture while ensuring food security. However, widespread adoption of these practices requires robust evidence of their efficacy and economic viability.
2. We co-designed a two-year field trial with farmers and agronomy advisors in Australia, to evaluate the ecological and economic benefits of sustainable agricultural practices for managing the redlegged earth mite, a major pest of Australian grain crops. We compared ‘Novel’ treatments representing long-term farmer-implemented sustainable agricultural practices based on biological control with ‘Conventional’ treatments and ‘Plus’ treatments designed as counterfactuals to disentangle the effects of specific pest control and plant nutrient components.
3. Redlegged earth mite densities remained below economic thresholds across all treatments and years, demonstrating effective pest control in both conventional and sustainable systems. Notably, the Novel treatment supported higher densities of beneficial arthropods, indicating increased biological control potential.
4. Yield and gross profit margins were generally similar between the treatments, indicating that sustainable agriculture practices can maintain profitability while fostering biodiversity. Practical implication. Our study provides evidence that biological control and biofertiliser supplementation can be effectively used to manage agricultural pests and demonstrates the value of close collaboration with farmers and agronomy advisors to conduct ecological field research that has practical applications.
