## Supplementary material for "The ecological and economic benefits of sustainable agricultural practices: Evidence from on-farm trials in broad-acre grain crops": Tables S1-S9

### Sheet: Table S1
Table S1. Input and application costs to grow wheat at Tennyson in 2022.
Crop stage	Field trial action	Date	Cost item	Product	Rate	Raw cost	Cost ($/ha)	Conventional	Conventional Plus	Novel
Pre-sowing	Weed control		Herbicide	Glyphosate 450	1.3 l/ha	$4.00/l	5.2	5.2	5.2	5.2
			Herbicide	Paraquat	1.2 l/ha	$3.60/l	4.32	4.32	4.32	4.32
			Herbicide	Sakura [pyrasulfatole]	210 ml/ha	$200.00/l	42	42	42	42
			Herbicide spraying 1				12	12	12	12
			Herbicide spraying 2				12	12	12	12
Sowing	Sowing	19 May 2022	Wheat seed	Sceptre	80 kg/ha	$500.00/t	40	40	40	40
			Sowing				55	55	55	55
	Fertilising	19 May 2022	Biological fertiliser	Guano pellets	40 kg/ha	$700.00/t	28		28	28
			Biological fertiliser	Multi-mineral biofertiliser	30 l/ha	$1.00/l	30		30	30
			Synthetic fertiliser	Mono-ammonium phosphate	70 kg/ha	$1,100.00/t	77	77
			Fertiliser spreading				6	6	6	6
	Pest control	19 May 2022	Seed dressing	Gaucho Red FS600 [imidacloprid]	240 ml/100 kg seed	$45.00/l	8.32	8.32	8.32
Post-emergence	Fertilising	11 June 2022	Synthetic fertiliser	Ammonium sulphate	50 kg/ha	$450.00/t	22.5	22.5	22.5	22.5
			Fertiliser spraying				12	12	12	12
	Scoring 1	23 June 2022
	Pest control	12 July 2022	Pesticide	Stockade [bifenthrin]	40 ml/ha	$37.00/l	1.48	1.48	1.48
			Pesticide spraying				12	12	12
	Scoring 2	27 July 2022
	Fertilising	1 August 2022	Synthetic fertiliser	Urea	20 kg/ha	$700.00/t	14		14	14
			Biological fertiliser	Multi-mineral biofertiliser	15 l/ha	$1.00/l	15		15	15
			Biological fertiliser	Fulvic powder	200 g/ha	$8/kg	1.6		1.6	1.6
			Fertiliser spraying				12		12	12
	Scoring 3	1 September 2022
	Fertilising	14 September 2022	Synthetic fertiliser	Urea	20 kg/ha	$700.00/t	14		14	14
			Synthetic fertiliser	Urea	80 kg/ha	$700.00/t	56	56
			Biological fertiliser	Multi-mineral biofertiliser	15 l/ha	$1.00/l	15		15	15
			Biological fertiliser	Fulvic powder	200 g/ha	$8/kg	1.6		1.6	1.6
			Fertiliser spraying				12	12	12	12
	Scoring 4	2 October 2022
Harvesting	Harvesting		Harvesting				60	60	60	60
							Total $/ha cost by treatment	437.82	436.02	414.22

### Sheet: Table S2
Table S2. Input and application costs to grow field peas at Tennyson in 2023.
Crop stage	Field trial action	Date	Cost item	Product	Rate	Raw cost	Cost ($/ha)	Conventional	Conventional Plus	Novel
Pre-sowing	Weed control		Herbicide	Glyphosate 450	1.3 l/ha	$4.00/l	5.2	5.2	5.2	5.2
			Herbicide	Hammer 400EC	30 ml/ha	$150.00/l	4.5	4.5	4.5	4.5
			Herbicide	Reflex	900 ml/ha	$18.60/l	16.74	16.74	16.74	16.74
			Herbicide spraying 1				12	12	12	12
			Herbicide spraying 2				12	12	12	12
Sowing	Sowing	19 May 2023	Field pea seed	Oura	110 kg/ha	$833.00/t	91.63	91.63	91.63	91.63
			Sowing				55	55	55	55
	Weed control	19 May 2023	Herbicide	Clethodim 360	330 ml/ha	$22.73/l	7.5	7.5	7.5	7.5
			Herbicide	Haloxyfop	40 ml/ha	$122.50/l	4.9	4.9	4.9	4.9
			Herbicide spraying				12	12	12	12
	Fertilising	19 May 2023	Biological fertiliser	Guano pellets	40 kg/ha	$700.00/t	28		28	28
			Biological fertiliser	Multi-mineral biofertiliser	30 l/ha	$1.00/l	30		30	30
			Biological fertiliser	Fulvic powder	200 g/ha	$8/kg	1.6		1.6	1.6
			Synthetic fertiliser	Mono-ammonium phosphate	70 kg/ha	$1,100.00/t	77	77
			Fertiliser spreading				6	6	6	6
	Pest control	19 May 2023	Seed dressing	Gaucho Red FS600 [Imidacloprid]	240 ml/100 kg seed	$45.00/l	12.43	12.43	12.43
Post-emergence	Scoring 1	25 June 2023
	Pest control	26 July 2023	Pesticide	Annihilate [alpha-Cypermethrin]	100 ml/ha	$8.80/l	0.88	0.88	0.88
			Pesticide spraying				12	12	12
	Scoring 2	3 August 2023
	Fertilising	16 August 2023	Biological fertiliser	Multi-mineral biofertiliser	15 l/ha	$1.00/l	15	15	15	15
			Biological fertiliser	Fulvic powder	200 g/ha	$8/kg	1.6	1.6	1.6	1.6
			Fertiliser spraying				12	12	12	12
	Scoring 3	24 August 2023
	Fertilising	14 September 2023	Biological fertiliser	Multi-mineral biofertiliser	15 l/ha	$1.00/l	15		15	15
			Biological fertiliser	Fulvic powder	200 g/ha	$8/kg	1.6		1.6	1.6
			Fertiliser spraying				12		12	12
	Scoring 4	9 October 2023
Harvesting	Harvesting		Harvesting				60	60	60	60
							Total $/ha cost by treatment	418.38	429.58	404.27

### Sheet: Tables S3
Table S3. Input and application costs to grow wheat at Stoneleigh in 2022.
Crop stage	Field trial action	Date	Cost item	Product [active ingredient]	Rate	Raw cost	Cost ($/ha)	Conventional	Novel	Novel Plus
Pre-sowing	Weed control		Herbicide	Trifluralin 480	2 l/ha	$8.00/l	16	16	16	16
			Herbicide	Striker	100 ml/ha	$22.50/l	2.25	2.25	2.25	2.25
			Herbicide	Glyphosate 450	2 l/ha	$4.00/l	8	8	8	8
			Surfactant	Deluge TX	200 ml/100 l water		1.9	1.9	1.9	1.9
			Adjuvant	Ammonium sulphate	1 kg/100 l water		1.16	1.16	1.16	1.16
			Herbicide spraying 1				12	12	12	12
			Herbicide spraying 2				12	12	12	12
Sowing	Sowing	20 May 2022	Wheat seed	Beaufort	100 kg/ha	$400.00/t	40	40	40	40
			Sowing				100	100	100	100
	Fertilising	20 May 2022	Synthetic fertiliser	Mono-ammonium phosphate	80 kg/ha	$1,100.00/t	88	88	88	88
			Fertiliser spreading				12	12	12	12
	Disease control	20 May 2022	Seed dressing	Raxil T Flowable [tebuconazole]	100 ml/100 kg seed	$20.00/l	2	2	2
	Pest control	20 May 2022	Seed dressing	Gaucho Red FS600 [imidacloprid]	240 ml/100 kg seed	$45.00/l	10.4	10.4
Post-sowing pre-emergence	Weed control	26 May 2022	Herbicide	Sakura 850 WG [pyrasulfatole]	118 g/ha	$200/kg	23.6	23.6	23.6	23.6
			Herbicide spraying				12	12	12	12
Post-emergence	Scoring 1	28 June 2022
	Pest control	18 July 2022	Pesticide	Stockade [bifenthrin]	40 ml/ha	$37.00/l	1.48	1.48
			Pesticide spraying				12	12
	Fertilising	24 July 2022	Synthetic fertiliser	Urea	60 kg/ha	$700.00/t	42	42	42	42
			Fertiliser spreading				12	12	12	12
	Scoring 2	9 August 2022
	Weed control	13 August 2022	Herbicide	Tigrex	750 ml/ha	$12.00/l	9	9	9	9
			Herbicide (+fertiliser) spraying				12	12	12	12
	Fertilising	13 August 2022	Synthetic fertiliser	Copper Chelate	500 ml/ha	$7.00/l	3.5	3.5	3.5	3.5
	Fertilising	22 August 2022	Synthetic fertiliser	Urea	80 kg/ha	$700.00/t	56	56	56	56
			Fertiliser spreading				12	12	12	12
	Scoring 3	5 September 2022
	Fertilising	13 September 2022	Synthetic fertiliser	Urea	100 kg/ha	$700.00/t	70	70	70	70
			Fertiliser spreading				12	12	12	12
	Disease control	22 September 2022	Fungicide	Amistar Xtra	600 ml/ha	$21.00/l	12.6	12.6	12.6
			Surfactant	BS1000	100 ml/100 l water		1.15	1.15	1.15
			Fungicide spraying				12	12	12
	Disease control		Fungicide	Bumper 625 EC [propiconazole]	60 ml/ha	$60.00/l	3.6	3.6	3.6
			Surfactant	BS1000	100 ml/100 l water		1.15	1.15	1.15
			Fungicide spraying				12	12	12
	Scoring 4	10 October 2022
Harvesting	Harvesting		Harvesting				155	155	155	155
							Total $/ha cost by treatment	780.79	756.91	712.41

### Sheet: Table S4
Table S4. Input and application costs to grow canola at Stoneleigh in 2023.
Crop stage	Field trial action	Date	Cost item	Product [active ingredient]	Rate	Raw cost	Cost ($/ha)	Conventional	Novel	Novel Plus
Pre-sowing	Weed control	14 April 2023	Herbicide	Paraquat 250	2 l/ha	$3.60/l	7.2	7.2	7.2	7.2
			Herbicide	Striker	100 ml/ha	$22.50/l	2.25	2.25	2.25	2.25
			Surfactant	Wetter TX	200 ml/100 l water		1.9	1.9	1.9	1.9
			Adjuvant	Ammonium sulphate	1 kg/100 l water		1.16	1.16	1.16	1.16
			Herbicide spraying				12	12	12	12
Sowing	Weed control	19 April 2023	Herbicide	Trifluralin 480 [trifluralin]	3 l/ha	$6.00/l	18	18	18	18
			Herbicide spraying				12	12	12	12
	Sowing	19 April 2023	Canola seed	F2 45Y93	3 kg/ha	$1,300.00/t	3.9	3.9	3.9	3.9
			Sowing				100	100	100	100
	Fertilising	19 April 2023	Synthetic fertiliser	MESZ	80 kg/ha	$1,300/t	104	104	104	104
			Fertiliser spreading				12	12	12	12
	Disease control	19 April 2023	Seed dressing	Saltro Duo [fludioxonil + mefenoxam]	x l/ha	$x/l	6.6	6.6	6.6
	Pest control	19 April 2023	Seed dressing	Gaucho Red FS600 [imidacloprid]	240 ml/100 kg seed	$45.00/l	0.4	0.4
			Seed dressing	Cosmos [fipronil]	x ml/100 kg seed	$x/l	5.75	5.75
Post-sowing pre-emergence	Pest control	22 April 2023	Pesticide	Axcela [metaldehyde]	4 kg/ha	$12/kg	48	48	48	48
			Pesticide spreading				12	12	12	12
		29 April 2023	Pesticide	Stockade [Bifenthrin]	40 ml/ha	$37.00/l	1.48	1.48
			Pesticide spraying				12	12
Post-emergence	Scoring 1	9 May 2023
	Pest control	23 May 2023	Pesticide	Axcela [metaldehyde]	3.5 kg/ha	$12/kg	42	42	42	42
			Pesticide spreading				12	12	12	12
	Weed control	26 May 2023	Herbicide	Gradasim	500 ml/ha	$15.00/l	7.5	7.5	7.5	7.5
			Herbicide	Lontrel	100 ml/ha	$113.30/l	11.33	11.33	11.33	11.33
			Herbicide	Intervex	450 ml/ha	$32.78/l	14.75	14.75	14.75	14.75
			Adjuvant	Hasten	1 l/100 l water		6.8	6.8	6.8	6.8
			Adjuvant	Liase [ammonium sulphate]	2 l/100 l water		0.72	0.72	0.72	0.72
			Herbicide spraying				12	12	12	12
	Weed control	22 June 2023	Herbicide	Clethodim	500 ml/ha	$13.50/l	6.75	6.75	6.75	6.75
			Adjuvant	Hasten	1 l/100 l water		1.16	1.16	1.16	1.16
			Herbicide spraying				12	12	12	12
	Fertilising	28 June 2023	Synthetic fertiliser	Urea	100 kg/ha	$700.00/t	70	70	70	70
			Fertiliser spreading				12	12	12	12
	Scoring 2	2 July 2023
	Fertilising	1 August 2023	Synthetic fertiliser	Urea	100 kg/ha	$700.00/t	70	70	70	70
			Fertiliser spreading				12	12	12	12
	Scoring 3	8 August 2023
	Disease control	20 August 2023	Fungicide	Miravis Star [pydiflumetofen + fludioxonil]	1 l/ha	$68.00/l	68	68	68
			Fungicide spraying				12	12	12
	Scoring 4	10 October 2023
Windrowing	Windrowing		Windrowing				45	45	45	45
Harvesting	Harvesting		Harvesting				155	155	155	155
							Total $/ha cost by treatment	931.65	912.02	825.42

### Sheet: Table S5
Table S5. Model posterior estimates for the effects of treatment and scoring on redlegged earth mite densities. SD: Standard deviation; CI: Credible interval.
			2022 | Wheat				2023 | Field peas
			Mean	SD	CI: 2.5%	CI: 97.5%	Mean	SD	CI: 2.5%	CI: 97.5%
Tennyson	Scoring 1	Conventional	2.664	0.839	1.291	4.562	0.007	0.042	0	0.075
		Conventional Plus	53.618	3.735	46.607	61.132	0.265	0.269	0.007	0.998
		Novel	21.345	2.393	16.956	26.335	53.871	3.754	46.809	61.374
	Scoring 2	Conventional	0.008	0.046	0	0.089	0.007	0.042	0	0.078
		Conventional Plus	0.008	0.048	0	0.077	0.796	0.461	0.165	1.928
		Novel	134.646	5.953	123.12	146.57	53.589	3.809	46.347	61.359
	Scoring 3	Conventional	0.007	0.044	0	0.075	1.602	0.661	0.57	3.129
		Conventional Plus	0.007	0.044	0	0.077	2.675	0.839	1.284	4.549
		Novel	97.3	5.039	87.617	107.455	64.849	4.146	56.934	73.386
	Scoring 4	Conventional	0.008	0.047	0	0.085	0.007	0.038	0	0.077
		Conventional Plus	0.007	0.04	0	0.08	0.008	0.043	0	0.087
		Novel	317.294	9.134	299.455	335.465	2.936	0.896	1.467	4.934
			2022 | Wheat				2023 | Canola
Stoneleigh	Scoring 1	Conventional	0.008	0.048	0	0.085	0.007	0.04	0	0.077
		Novel	0.007	0.044	0	0.075	0.008	0.048	0	0.08
		Novel Plus	4.258	1.069	2.433	6.584	0.007	0.046	0	0.073
	Scoring 2	Conventional	0.263	0.267	0.007	0.996	0.007	0.043	0	0.08
		Novel	3.203	0.931	1.656	5.281	1.339	0.598	0.45	2.733
		Novel Plus	13.069	1.855	9.691	16.879	0.007	0.041	0	0.073
	Scoring 3	Conventional	0.006	0.039	0	0.065	0.007	0.042	0	0.085
		Novel	4.822	1.131	2.863	7.258	0.538	0.38	0.063	1.494
		Novel Plus	36.489	3.109	30.545	42.714	0.007	0.041	0	0.078
	Scoring 4	Conventional	0.008	0.053	0	0.081	0.014	0.088	0	0.155
		Novel	25.537	2.57	20.722	30.688	1.728	0.989	0.372	4.104
		Novel Plus	59.183	4.008	51.642	67.299	69.815	6.403	57.833	83.15

### Sheet: Table S6
Table S6. Model posterior estimates for the effects of treatment and scoring on beneficials densities. SD: Standard deviation; CI: Credible interval.
			2022 | Wheat				2023 | Field peas
			Mean	SD	CI: 2.5%	CI: 97.5%	Mean	SD	CI: 2.5%	CI: 97.5%
Tennyson	Scoring 1	Conventional	18.416	2.193	14.402	22.97	21.403	2.398	16.953	26.397
		Conventional Plus	29.041	2.776	23.818	34.643	22.652	2.462	18.107	27.68
		Novel	20.278	2.305	16.011	25.033	28.475	2.755	23.323	34.051
	Scoring 2	Conventional	9.074	1.542	6.336	12.333	19.709	2.309	15.462	24.499
		Conventional Plus	7.202	1.379	4.794	10.125	20.023	2.307	15.77	24.827
		Novel	10.662	1.685	7.623	14.126	32.254	2.921	26.762	38.255
	Scoring 3	Conventional	5.614	1.244	3.471	8.331	17.602	2.126	13.742	21.998
		Conventional Plus	4.266	1.053	2.429	6.531	16.581	2.092	12.695	20.961
		Novel	22.401	2.448	17.917	27.455	52.25	3.73	45.265	59.854
	Scoring 4	Conventional	3.727	0.99	2.046	5.882	21.027	2.359	16.651	25.859
		Conventional Plus	7.479	1.399	4.997	10.451	29.965	2.855	24.628	35.735
		Novel	9.328	1.564	6.513	12.629	33.915	2.979	28.387	40.02
			2022 | Wheat				2023 | Canola
Stoneleigh	Scoring 1	Conventional	1.865	0.711	0.735	3.508	0.795	0.459	0.162	1.92
		Novel	2.941	0.874	1.48	4.872	0.804	0.46	0.169	1.919
		Novel Plus	2.658	0.848	1.238	4.51	1.597	0.655	0.593	3.118
	Scoring 2	Conventional	0.271	0.274	0.007	1.013	4.258	1.074	2.415	6.572
		Novel	1.856	0.701	0.75	3.47	2.405	0.806	1.089	4.297
		Novel Plus	1.607	0.659	0.606	3.142	5.344	1.201	3.269	7.913
	Scoring 3	Conventional	1.062	0.539	0.28	2.356	1.062	0.525	0.303	2.323
		Novel	7.743	1.453	5.17	10.798	5.902	1.261	3.7	8.627
		Novel Plus	5.869	1.266	3.664	8.583	8.49	1.504	5.764	11.638
	Scoring 4	Conventional	1.067	0.534	0.283	2.356	5.149	1.716	2.345	9.018
		Novel	12.232	1.812	8.944	16.078	7.393	2.072	3.963	11.985
		Novel Plus	6.399	1.283	4.123	9.145	13.145	2.744	8.258	19.006

### Sheet: Table S7
Table S7. Model posterior estimates for the effects of treatment and scoring on blue oat mite densities. SD: Standard deviation; CI: Credible interval.
			2022 | Wheat				2023 | Field peas
			Mean	SD	CI: 2.5%	CI: 97.5%	Mean	SD	CI: 2.5%	CI: 97.5%
Tennyson	Scoring 1	Conventional	1.069	0.537	0.282	2.365	4	1.022	2.254	6.252
		Conventional Plus	0.267	0.267	0.006	0.997	1.337	0.593	0.435	2.71
		Novel	2.376	0.792	1.093	4.188	4.54	1.098	2.687	6.958
	Scoring 2	Conventional	2.646	0.83	1.273	4.478	5.584	1.214	3.457	8.196
		Conventional Plus	0.529	0.369	0.063	1.459	2.942	0.883	1.472	4.898
		Novel	0.533	0.376	0.069	1.481	2.933	0.894	1.445	4.901
	Scoring 3	Conventional	1.332	0.592	0.438	2.734	4.001	1.02	2.274	6.25
		Conventional Plus	0.007	0.043	0	0.08	6.386	1.31	4.058	9.176
		Novel	3.743	0.997	2.055	5.941	1.859	0.707	0.734	3.483
	Scoring 4	Conventional	0.274	0.278	0.007	1.016	0.007	0.043	0	0.076
		Conventional Plus	0.007	0.044	0	0.082	0.53	0.377	0.069	1.478
		Novel	18.398	2.223	14.297	23.049	0.268	0.265	0.008	0.985
			2022 | Wheat				2023 | Canola
Stoneleigh	Scoring 1	Conventional	0.008	0.049	0	0.093	0.008	0.048	0	0.082
		Novel	0.269	0.269	0.007	0.988	0.006	0.038	0	0.07
		Novel Plus	0.007	0.042	0	0.078	0.538	0.387	0.06	1.524
	Scoring 2	Conventional	0.008	0.048	0	0.083	1.069	0.532	0.298	2.336
		Novel	8.526	1.517	5.812	11.707	32.293	2.981	26.756	38.383
		Novel Plus	3.193	0.919	1.65	5.203	5.328	1.2	3.266	7.913
	Scoring 3	Conventional	0.534	0.385	0.063	1.512	1.855	0.714	0.732	3.473
		Novel	9.626	1.58	6.754	12.908	21.089	2.365	16.701	25.896
		Novel Plus	11.742	1.749	8.585	15.418	7.2	1.393	4.756	10.185
	Scoring 4	Conventional	0.797	0.456	0.167	1.881	17.16	3.153	11.694	23.911
		Novel	85.91	4.782	76.712	95.587	0.016	0.092	0	0.164
		Novel Plus	26.906	2.697	21.84	32.456	4.006	1.506	1.616	7.472

### Sheet: Table S8
Table S8. Model posterior estimates for the effects of treatment and scoring on lucerne flea densities. SD: Standard deviation; CI: Credible interval.
			2022 | Wheat				2023 | Field peas
			Mean	SD	CI: 2.5%	CI: 97.5%	Mean	SD	CI: 2.5%	CI: 97.5%
Tennyson	Scoring 1	Conventional	16.536	2.098	12.631	20.845	29.655	2.828	24.394	35.437
		Conventional Plus	13.351	1.884	9.88	17.272	36.821	3.17	30.789	43.236
		Novel	7.221	1.4	4.727	10.184	9.619	1.608	6.749	13.036
	Scoring 2	Conventional	2.654	0.848	1.269	4.549	0.265	0.266	0.006	0.971
		Conventional Plus	7.958	1.451	5.421	11.049	4.252	1.064	2.454	6.614
		Novel	1.058	0.521	0.295	2.297	2.661	0.848	1.302	4.549
	Scoring 3	Conventional	35.703	3.085	29.863	41.949	2.399	0.804	1.098	4.222
		Conventional Plus	18.661	2.216	14.645	23.268	4.01	1.017	2.28	6.214
		Novel	4.794	1.142	2.812	7.307	1.064	0.529	0.297	2.323
	Scoring 4	Conventional	35.407	3.101	29.585	41.649	7.729	1.45	5.186	10.776
		Conventional Plus	50.868	3.646	43.93	58.344	7.429	1.445	4.883	10.456
		Novel	2.925	0.868	1.48	4.845	2.398	0.799	1.112	4.218

### Sheet: Table S9
Table S9. Model posterior estimates for the effects of treatment on yields (t/ha) and gross profit margins (%). SD: Standard deviation; CI: Credible interval.
			2022 | Wheat				2023 | Field peas
			Mean	SD	CI: 2.5%	CI: 97.5%	Mean	SD	CI: 2.5%	CI: 97.5%
Tennyson	Yield	Conventional	1.339	0.024	1.293	1.387	0.636	0.004	0.629	0.644
		Conventional Plus	2.365	0.026	2.315	2.415	0.534	0.004	0.526	0.541
		Novel	1.294	0.02	1.254	1.333	0.583	0.004	0.575	0.591
	Gross profit margin	Conventional	14.57	1.524	11.507	17.519	30.446	0.42	29.622	31.261
		Conventional Plus	51.828	0.522	50.782	52.833	14.844	0.632	13.595	16.066
		Novel	16.333	1.288	13.726	18.791	26.64	0.506	25.646	27.64
			2022 | Wheat				2023 | Canola
Stoneleigh	Yield	Conventional	6.005	0.009	5.988	6.022	2.992	0.004	2.984	3
		Novel	5.321	0.009	5.303	5.339	2.847	0.004	2.839	2.856
		Novel Plus	5.811	0.007	5.796	5.826	2.748	0.004	2.74	2.755
	Gross profit margin	Conventional	66.028	0.049	65.932	66.124	55.753	0.062	55.633	55.876
		Novel	62.834	0.064	62.708	62.959	54.489	0.072	54.349	54.632
		Novel Plus	67.97	0.041	67.889	68.05	57.317	0.062	57.195	57.436
